# Information storage across a microbial community using universal RNA memory

**DOI:** 10.1101/2023.04.16.536800

**Authors:** Prashant B. Kalvapalle, August Staubus, Matthew J. Dysart, Lauren Gambill, Kiara Reyes Gamas, Li Chieh Lu, Jonathan J. Silberg, Lauren B. Stadler, James Chappell

## Abstract

Biological recorders can code information in DNA, but they remain challenging to apply in complex microbial communities. To program microbiome information storage, a synthetic catalytic RNA (cat-RNA) was used to write information in ribosomal RNA (rRNA) about gene transfer host range. By reading out native and modified rRNA using amplicon sequencing, we find that 140 out of 279 wastewater microbial community members from twenty taxonomic orders participate in conjugation and observe differences in information storage across amplicon sequence variants. Twenty of the variants were only observed in modified rRNA amplicons, illustrating information storage sensitivity. This autonomous and reversible RNA-addressable memory (RAM) will enable biosurveillance and microbiome engineering across diverse ecological settings and studies of environmental controls on gene transfer and cellular uptake of extracellular materials.

**One-Sentence Summary:** Ribosomal RNA sequencing detects cellular events recorded across a wastewater microbial community using synthetic biology.
