## Supplemental table for "Information storage across a microbial community using universal RNA memory"

### Sheet: Table S1
Supplementary Table 1. Plasmids used in this study. For the four categories of experiments, we indicate the plasmids constructed. For each plasmid, we note the use, the relevant data shown, and the plasmid architecture and features, including: (i) selectable marker, (ii) origin of replication, (iii) promoter, (iv) translation initation sequences, (v) open reading frames, e.g., sfGFP, and (vi) rib…
Category	Plasmid name	Name	Use	Figure	Plasmid number	Plasmid Architecture
Fluorescence analysis of cat-RNA in E. coli	pRAM01	Blank_1	Negative control for ribozyme		pJEC103	SpecR - CDF - PJ23119 - TrrnB
	pRAM02	GFP_1	Positive control for fluorescence expression		pJEC752	SpecR - CDF - PJ23119 - HP14 - RBS_01 - sfGFP(1-239) - TrrnB
	pRAM03	RAM_GFP_0nt	Ribozyme variants with different homology lengths	1D	pJEC768	SpecR - CDF - PJ23119 - HP14 - RBS - sfGFP_1(T66nt1) - Ribozyme_1(1-9) - none_20nt - t500 - spacer - PJ23119 - GGAT - none_20nt - Ribozyme_2(10-413) - sfGFP_2(T66nt2-239 - t500
	pRAM04	RAM_GFP_25nt		1D	pJEC886	SpecR - CDF - PJ23119 - HP14 - RBS - sfGFP_1(T66nt1) - Ribozyme_1(1-9) - Target_25nt - t500 - spacer - PJ23119 - GGAT - Guide_25nt - Ribozyme_2(10-413) - sfGFP_2(T66nt2-239 - t500
	pRAM05	RAM_GFP_50nt		1D	pJEC887	SpecR - CDF - PJ23119 - HP14 - RBS - sfGFP_1(T66nt1) - Ribozyme_1(1-9) - Target_50nt - t500 - spacer - PJ23119 - GGAT - Guide_50nt - Ribozyme_2(10-413) - sfGFP_2(T66nt2-239 - t500
	pRAM06	RAM_GFP_75nt		1D	pJEC888	SpecR - CDF - PJ23119 - HP14 - RBS - sfGFP_1(T66nt1) - Ribozyme_1(1-9) - Target_75nt - t500 - spacer - PJ23119 - GGAT - Guide_75nt - Ribozyme_2(10-413) - sfGFP_2(T66nt2-239 - t500
	pRAM07	RAM_GFP_117nt		1D	pJEC889	SpecR - CDF - PJ23119 - HP14 - RBS - sfGFP_1(T66nt1) - Ribozyme_1(1-9) - Target_117nt - t500 - spacer - PJ23119 - GGAT - Guide_117nt - Ribozyme_2(10-413) - sfGFP_2(T66nt2-239 - t500
	pRAM08	RAM_GFP_147nt		1D	pJEC890	SpecR - CDF - PJ23119 - HP14 - RBS - sfGFP_1(T66nt1) - Ribozyme_1(1-9) - Target_147nt - t500 - spacer - PJ23119 - GGAT - Guide_147nt - Ribozyme_2(10-413) - sfGFP_2(T66nt2-239 - t500
	pRAM09	RAM_GFP_164nt		1D	pJEC848	SpecR - CDF - PJ23119 - HP14 - RBS - sfGFP_1(T66nt1) - Ribozyme_1(1-9) - Target_164nt - t500 - spacer - PJ23119 - GGAT - Guide_164nt - Ribozyme_2(10-413) - sfGFP_2(T66nt2-239 - t500
	pRAM10	RAM_GFP_208nt		1D	pJEC891	SpecR - CDF - PJ23119 - HP14 - RBS - sfGFP_1(T66nt1) - Ribozyme_1(1-9) - Target_208nt - t500 - spacer - PJ23119 - GGAT - Guide_208nt - Ribozyme_2(10-413) - sfGFP_2(T66nt2-239 - t500
	pRAM11	RAM_GFP_238nt		1D	pJEC892	SpecR - CDF - PJ23119 - HP14 - RBS - sfGFP_1(T66nt1) - Ribozyme_1(1-9) - Target_238nt - t500 - spacer - PJ23119 - GGAT - Guide_238nt - Ribozyme_2(10-413) - sfGFP_2(T66nt2-239 - t500
	pRAM12	RAM_GFP_373nt		1D	pJEC849	SpecR - CDF - PJ23119 - HP14 - RBS - sfGFP_1(T66nt1) - Ribozyme_1(1-9) - Target_373nt - t500 - spacer - PJ23119 - GGAT - Guide_373nt - Ribozyme_2(10-413) - sfGFP_2(T66nt2-239 - t500
	pRAM13	RAM_GFP_600nt		1D	pJEC850	SpecR - CDF - PJ23119 - HP14 - RBS - sfGFP_1(T66nt1) - Ribozyme_1(1-9) - Target_600nt - t500 - spacer - PJ23119 - GGAT - Guide_600nt - Ribozyme_2(10-413) - sfGFP_2(T66nt2-239 - t500
Fluorescence of cat-RNA across microbes	pRAM16	Blank_2	Negative control for ribozyme	1C, 1E	pJEC905	KanR – pBBR1
	pRAM17	GFP_2	Positive control for fluorescence expression	1C, 1E	pJEC906	KanR – pBBR1 – PJ23119 – Strong RBS – sfGFP – TrrnB
	pRAM18	RAM_GFP_50nt broad host	Broad host ribozyme test - fluorescence	1C, 1E	pJEC902	KanR - pBBR1 - PJ23119 - HP14 - RBS - sfGFP_1(T66nt1) - Ribozyme_1(1-9) - Target_50nt - t500 - spacer - PJ23119 - GGAT - Guide_50nt - Ribozyme_2(10-413) - sfGFP_2(T66nt2-239 - t500
Benchmarking cat-RNA design barcoding	pRAM19	Variant 1 - Cat-RNA U17	Ribozyme variants splicing in different regions of the 16S rRNA	2C	pJEC895	SpecR - CDF – PJ23119 – U17_Target_50nt – Ribozyme - Barcode (sfGFP_2) – t500
	pRAM20	Variant 2 - Cat-RNA U891		2C	pJEC897	SpecR - CDF – PJ23119 – U891_Target_50nt – Ribozyme - Barcode (sfGFP_2) – t500
	pRAM21	Variant 3 - Cat-RNA U1376		2C	pJEC894	SpecR - CDF – PJ23119 – U1376_Target_50nt – Ribozyme - Barcode (sfGFP_2) – t500
	pRAM22	Variant 4 - Cat-RNA U1490		2C	pJEC898	SpecR - CDF – PJ23119 – U1490_Target_50nt – Ribozyme - Barcode (sfGFP_2) – t500
Recording conjugation using cat-RNA	pRAM23	broad host Cat-RNA U1376	Broad host ribozyme test - 16S splicing	2D, 2E	pJEC913	KanR – pBBR1 – PJ23119 – U1376_Target_50nt – Ribozyme – Barcode (sfGFP_2) – t500
	pRAM24	Inducible Cat-RNA U1376	Ribozyme with conjugation	3	pPK076	KanR - pBBR1 - PcymRC-U1376_Target_50nt – Ribozyme – Barcode (sfGFP_2)-tVoigtS4
	pRAM25	CymR repressor	Suppressing ribozyme in the conjugation donor E coli	3, S10	pPK067	ChlR - p15A - PlacIq-CymR-RiboJ100-mGreenLantern-tVoigtN1
	pRAM26	Inducible mScarlet-I	Testing CymR repression using fluorescence	S10	pPK047	KanR - pBBR1 - PcymRC-mScarlet-I.2V.M10L-tVoigtN1 spyT

### Sheet: Table S2
Supplementary Table 2. Strains used in this study. The genotypes for each microbe used are shown as well as their designations.
Species	Designation	Genotype / Strain
Escherichia coli	Ec (MG1655)	MG1655 (K-12 F– λ– ilvG– rfb-50 rph-1)
Escherichia coli	NEB Turbo	K-12 glnV44 thi-1 Δ(lac-proAB) galE15 galK16 R(zgb-210::Tn10)TetS endA1 fhuA2 Δ(mcrB-hsdSM)5(rK–mK–) F′[traD36 proAB+ lacIq lacZΔM15]
Escherichia coli	TG1	K-12 glnV44 thi-1 Δ(lac-proAB) Δ(mcrB-hsdSM)5(rK–mK–) F′ [traD36 proAB+ lacIq lacZΔM15]
Escherichia coli	MFDpir	MG1655 RP4-2-Tc::[ΔMu1::aac(3)IV-ΔaphA-Δnic35-ΔMu2::zeo] ΔdapA::(erm-pir) ΔrecA
Vibrio natriegens	Vn	14048 dns::LacI-T7-RNAP
Pseudomonas putida	Pp	F1
Pseudomonas stutzeri	Ps	JM300
Shewanella oneidensis	So	MR1

### Sheet: Table S3
Supplementary Table 3. Primers used for RT-qPCR and NGS. The table indicates the primer-pairs used for PCRs along with an extra oligo (either probe for qPCR or reverse transcription primer for amplicon sequencing). The data corresponding to each specific primer pair is also noted for convenience. The nucleotides noted in lower case indicates partial illumina adapter sequences for NGS sequencing. …
Category	Target of the primer pair	Figure	Forward primer		Reverse primer		Extra oligo (Probe / Reverse Transcription primer)
			Name	Sequence	Name	Sequence	Oligo type	Oligo name	Oligo sequence
qPCR (dye)	Spliced Cat-RNA U17	1C	qRM08	AAATTGAAGAGTTTGATATGGTG	qRM04	TACATAACCTTCGGGCATGG	none	n/a	n/a
	Spliced Cat-RNA U891	1C	qRM06	TTGGAGGTTGTGCCCTTG	qRM04	TACATAACCTTCGGGCATGG	none	n/a	n/a
	Spliced Cat-RNA U1376	1C	qRM03	ACTCCATGAAGTCGGAATCG	qRM14	TGTAGGTCCCGTCATCTTTG	none	n/a	n/a
	Spliced Cat-RNA U1490	1C	qRM07	TAGGTAGCTTAACCTTCGGG	qRM04	TACATAACCTTCGGGCATGG	none	n/a	n/a
	Spliced (split-gfp design)	Data not shown	qRM01	GAAAACTACCTGTTCCGTGG	qRM02	GTACATAACCTTCGGGCATG	none	n/a	n/a
	16S rRNA (native)	1E	qRM05	CTAGCTGGTCTGAGAGGATG	qRM16	TGTGCAATATTCCCCACTGC	none	n/a	n/a
	unspliced cat-RNA barcode	Data not shown	qRM15	GGTGTTCAATGCTTTTCCCG	qRM14	TGTAGGTCCCGTCATCTTTG	none	n/a	n/a
qPCR (probe)	Spliced (design 3)	1E	qRM17	AGTCGGAATCGCTAGTAATCG	qRM14	TGTAGGTCCCGTCATCTTTG	qPCR probe	qRMpr1 U64-FAM	CGGTGAATATGGTGTTCAATGCTTTTCCC
qPCR (probe)	unspliced cat-RNA barcode	Data not shown	qRM18	CGACACAATCTGTCCTTTCG	qRM19	TTGTAGAGCTCATCCATGCC	qPCR probe	qRMpr2: barcde-SUN	CAACGAAAAGCGTGACCACATGGT
Amplicon sequencing (NGS)	Spliced rRNA Cat-RNA U1376	2D	AOS20B	acactctttccctacacgacgctcttccgatctAACGCGAAGAACCTTAC	AOS21B	gactggagttcagacgtgtgctcttccgatctAACCTTCGGGCATGG	Reverse transcription primer	AOS17B	TACATAACCTTCGGGCATGG
	Spliced rRNA Cat-RNA U1376	3B			AOS62B	gactggagttcagacgtgtgctcttccgatctGTTTCATGTGATCCGGATAAC		AOS17B	TACATAACCTTCGGGCATGG
	16S rRNA (native)	3B			AOS57B	gactggagttcagacgtgtgctcttccgatctGACGGGCGGTGWGTRCA		AOS56B (1391R)*	GACGGGCGGTGWGTRCA
* Primer sequence taken from Walters et al (doi.org/10.1093/bioinformatics/btr087)

### Sheet: Table S4
Supplementary Table 4. Guide sequences used to target 16S rRNA. The guide sequences that were attached to the ribozyme for each of the 16S splicing variant is shown. These sequences are complementary to 16S sequences, except with 1 mismatched ‘g’ (indicated in lower case) that is required by design, to make a ‘g:U’ wobble base pair with a ‘U’ in the 16S rRNA sequence.
Category	Paper : plasmid name	Name	Plasmid number	Splice site (E. coli numbering)	RNA guide sequence
Benchmarking - 16S splicing	pRAM19	Variant 1 - Cat-RNA U17	pJEC895	17	GTTCGACTTGCATGTGTTAGGCCTGCCGCCAGCGTTCAATCTGAGCCATGgTCAAA
	pRAM20	Variant 2 - Cat-RNA U891	pJEC897	891	CGCTTGTGCGGGCCCCCGTCAATTCATTTGAGTTTTAACCTTGCGGCCGTgCTCCC
	pRAM21	Variant 3 - Cat-RNA U1376	pJEC894	1376	CAACCCACTCCCATGGTGTGACGGGCGGTGTGTACAAGGCCCGGGAACGTgTTCAC
	pRAM22	Variant 4 - Cat-RNA U1490	pJEC898	1490	AGGAGGTGATCCAACCGCAGGTTCCCCTACGGTTACCTTGTTACGACTTCgCCCCA
